# Metabolite Damage and Damage-Control in a Minimal Genome

**DOI:** 10.1101/2021.12.01.470718

**Authors:** Drago Haas, Antje M. Thamm, Jiayi Sun, Lili Huang, Lijie Sun, Guillaume A.W. Beaudoin, Kim S. Wise, Claudia Lerma-Ortiz, Steven D. Bruner, Marian Breuer, Zaida Luthey-Schulten, Jiusheng Lin, Mark A. Wilson, Greg Brown, Alexander F. Yakunin, Inna Kurilyak, Jacob Folz, Oliver Fiehn, John I. Glass, Andrew D. Hanson, Christopher S. Henry, Valérie de Crécy-Lagard

**Affiliations:** Department of Microbiology and Cell Science, University of Florida, Gainesville, FL 32611, USA; Horticultural Sciences Department, University of Florida, Gainesville, FL 3261, USA; Food Science and Human Nutrition Department, University of Florida, Gainesville, FL 32611, USA; J. Craig Venter Institute, La Jolla, CA 92037, USA; Chemistry Department, University of Florida, Gainesville, FL 32611, USA; Maastricht Centre for Systems Biology (MaCSBio), Maastricht University, 6200 MD Maastricht, The Netherlands; Department of Chemistry, University of Illinois at Urbana-Champaign, Urbana, IL 61801, USA; Department of Biochemistry and the Redox Biology Center, University of Nebraska, Lincoln, NE 68588, USA; Department of Chemical Engineering and Applied Chemistry, University of Toronto, Toronto, ON M5S 3E5, Canada; Centre for Environmental Biotechnology, School of Natural Sciences, Bangor University, Bangor, LL57 2UW, UK; West Coast Metabolomics Center, UC Davis, Davis, CA 95616, USA; Data Science and Learning, Argonne National Laboratory, Argonne, IL 60439, USA; Consortium for Advanced Science and Engineering, The University of Chicago, Chicago, IL 60637, USA; University of Florida Genetics Institute, Gainesville, FL 32611, USA11

**Author notes:** Sanofi, 13 Quai Jules Guesde Vitry-sur-Seine 94400, France (Drago Haas). Havas Life Bird and Schulte, Urachstrasse 19, 79102 Freiburg im Breisgau, Germany (Antje M. Thamm). Captozyme, 1622 NW 55th Place, Gainesville, FL 32653, USA. Lingnan Medical Research Center, Guangzhou University of Chinese Medicine, Guangzhou, Guangdong, China, 510006 (Lili Huang). Ginkgo Bioworks, 27 Drydock Ave 8th Floor, Boston, MA 02210. Corresponding Authors: Valérie de Crécy-Lagard and Christopher S. Henry. Possible reviewers* Carole Linster Vadim Gladyshev. Zoran Nikoloski https://www.mpimp-golm.mpg.de/13193/Zoran_Nikoloski. Pedro Mendes http://www.comp-sys-bio.org/pedro/Mendes.html. Paco Baroma-Gomez https://langebio.cinvestav.mx/en/Dr-Francisco-Barona.

## Abstract

Analysis of the genes retained in the minimized Mycoplasma JCVI-Syn3A genome established that systems that repair or preempt metabolite damage are essential to life. Several genes with known metabolite damage repair or preemption functions were identified and experimentally validated, including 5-formyltetrahydrofolate cyclo-ligase, CoA disulfide reductase, and certain hydrolases. Furthermore, we discovered that an enigmatic YqeK hydrolase domain fused to NadD has a novel proofreading function in NAD synthesis and could double as a MutT-like sanitizing enzyme for the nucleotide pool. Finally, we combined metabolomics and cheminformatics approaches to extend the core metabolic map of JCVI-Syn3A to include promiscuous enzymatic reactions and spontaneous side reactions. This extension revealed that several key metabolite damage-control systems remain to be identified in JCVI-Syn3A, such as that for methylglyoxal.
