## Supplementary material for "Metabolite Damage and Damage-Control in a Minimal Genome": Sup Data 5: S5D-Flux data.csv

reaction	flux
rxn06435_c0	10.0
rxn05301_c0	10.002495
rxn39202_c0	10.003966
TAGt_c0	10.000648
rxn08169_c0	10.002414
ALA4abc_c0	10.00025
DCYTabc_c0	10.0005
rxn00558_c0	9.992027
rxn35241_c0	10.069252
rxn18917_c0	10.069252
MTHFC_c0	10.000002
MTHFD_c0	10.000002
rxn06436_c0	10.000007
rxn06449_c0	10.000009
rxn05581_c0	10.020117
rxn00392_c0	10.000021
rxn00704_c0	10.041464
PDH__DASH__E1_c0	10.001
rxn00364_c0	10.00863
PDH__DASH__E3_c0	12.612185
rxn01219_c0	10.0005
FTHFCL_c0	10.000021
rxn06280_c0	10.000003
rxn00545_c0	10.0005
rxn06447_c0	10.000007
FAKr_c0	10.025168
5FTHFabc_c0	10.000021
rxn01507_c0	10.000094
rxn00411_c0	10.00863
rxn05300_c0	10.00405
rxn01521_c0	10.0005
rxn13771_c0	11.33813
rxn32775_c0	10.000121
rxn35439_c0	10.000163
PYK8_c0	10.000163
rxn00459_c0	10.069252
PYK7_c0	10.000879
rxn32380_c0	10.012938
rxn29984_c0	10.000002
rxn05669_c0	10.003445
rxn07267_c0	10.002097
rxn06432_c0	10.000006
rxn15114_c0	10.055293
rxn35242_c0	10.023805
rxn01333_c0	9.995013
rxn01116_c0	9.990027
5FTHFPGS_c0	10.000021
rxn05466_c0	9.99176
rxn00097_c0	9.990695
rxn00213_c0	10.039964
rxn08525_c0	9.999498
rxn06937_c0	10.000014
rxn06439_c0	10.0
rxn05306_c0	10.006218
rxn05303_c0	10.002214
rxn08032_c0	7.387815
rxn05319_c0	10.000241
APG3PAT_c0	10.012584
rxn10578_c0	10.084016
rxn00077_c0	10.000011
rxn00412_c0	10.00931
rxn06441_c0	10.000029
rxn00781_c0	10.071002
rxn05468_c0	11.355685
rxn05307_c0	10.007701
rxn08985_c0	10.089731
rxn00786_c0	10.0005
rxn09690_c0	10.003197
rxn06300_c0	10.000005
RNAP_c0	10.000504
rxn05508_c0	10.002988
PAPA_c0	10.004454
rxn15228_c0	9.995013
rxn00785_c0	9.995013
rxn06444_c0	10.000003
rxn06434_c0	10.000009
rxn01220_c0	10.0005
rxn08857_c0	10.000016
FAt_c0	10.027211
dUTPase__DASH__transl_c0	10.0
SPRMabc_c0	10.000634
rxn06438_c0	10.000007
rxn01548_c0	9.9995
rxn01859_c0	9.999594
rxn01138_c0	9.9995
DAGGALT_c0	10.00173
rxn05469_c0	10.067752
rxn00126_c0	10.0005
rxn00119_c0	9.960036
GHMT_c0	10.000002
rxn00747_c0	10.00025
rxn29068_c0	10.083431
rxn05233_c0	10.000121
rxn05231_c0	10.000256
PDH__DASH__acald_c0	12.611184999999999
rxn01446_c0	9.9995
PSSYN_c0	10.000429
rxn00559_c0	9.999
rxn00711_c0	10.023138
rxn10534_c0	10.000007
rxn06446_c0	10.000013
rxn05243_c0	10.002706
AGPAT_c0	10.012584
rxn05496_c0	10.004005
rxn06936_c0	10.000018
rxn15108_c0	10.049806
rxn00214_c0	10.039464
rxn00615_c0	10.020714
rxn05226_c0	10.035491
rxn00358_c0	10.039464
CYTDabc_c0	10.0005
RIBFLVabc_c0	10.000021
rxn08924_c0	10.000776
ACPPAT_c0	10.012584
DAGPST_c0	10.000429
rxn06445_c0	10.0
rxn00137_c0	10.001002
rxn06440_c0	10.000017
rxn05663_c0	10.001671
PGSA_c0	10.00813
rxn01513_c0	9.999663
rxn33393_c0	10.005
rxn06043_c0	10.00813
rxn00122_c0	10.000021
CA2abc_c0	10.000466
rxn00173_c0	12.607435
rxn05203_c0	10.012938
NACabc_c0	10.000337
rxn05197_c0	10.023638
rxn05244_c0	10.001534
rxn06443_c0	10.000006
THMDabc_c0	10.0005
rxn05467_c0	9.98875
rxn05491_c0	10.015056
ACP__DASH__transl_c0	10.000002
rxn09672_c0	10.01195
rxn05582_c0	10.006877
PGPP_c0	10.00813
THMPPabc_c0	10.000021
rxn01143_c0	10.000163
rxn00139_c0	10.01372
rxn05638_c0	10.002685
rxn08854_c0	10.006692
P5Pabc_c0	10.065287
FMETTRS_c0	10.000002
rxn05299_c0	10.002316
rxn00225_c0	12.599685000000001
rxn06448_c0	10.0
rxn01518_c0	10.0005
rxn08234_c0	10.005585
rxn01127_c0	9.9995
rxn05488_c0	12.599185
bio1_biomass	10.1
rxn11291_c0	1000.001
rxn00322_c0	1000.001
rxn12670_c0	1000.0005
rxn00257_c0	999.9995
rxn05235_c0	999.999623
rxn01843_c0	1000.0005
rxn00539_c0	999.9995
rxn01322_c0	999.9995
rxn09919_c0	1000.001
rxn00953_c0	1000.001
rxn02464_c0	1000.000002
rxn01374_c0	999.9995
rxn12846_c0	999.9995
rxn09897_c0	1000.001
rxn00452_c0	999.9925
rxn01729_c0	999.9995
rxn01134_c0	999.9995
rxn00766_c0	999.999
rxn01821_c0	999.9995
rxn02826_c0	1000.0005
rxn08471_c0	999.9995
rxn00100_c0	999.999
rxn00514_c0	999.9995
rxn09265_c0	999.9995
rxn00960_c0	999.9995
rxn01852_c0	999.9995
rxn02416_c0	1000.0005
rxn00999_c0	1000.0005
rxn00433_c0	999.9995
rxn07861_c0	1000.001
rxn08133_c0	999.999
rxn00758_c0	999.9995
rxn00865_c0	999.9995
rxn03651_c0	1000.0005
rxn12847_c0	999.9995
rxn04068_c0	999.9995
rxn09898_c0	1000.001
rxn00879_c0	999.9995
rxn02175_c0	999.999
rxn00975_c0	999.999
rxn01259_c0	999.999
rxn01256_c0	999.9995
rxn09929_c0	1000.001
rxn02275_c0	999.9995
rxn00920_c0	999.9995
rxn00463_c0	999.936397
rxn01146_c0	1000.000337
rxn02539_c0	999.9995
rxn00405_c0	1000.0005
rxn01000_c0	999.9995
rxn01531_c0	999.9995
rxn03484_c0	999.9995
rxn01862_c0	999.9995
rxn02004_c0	1000.0005
rxn05296_c0	1000.001257
rxn02414_c0	999.9995
rxn02836_c0	1000.001
rxn04073_c0	1000.001
rxn00728_c0	1000.0005
rxn00006_c0	999.995875
rxn02028_c0	999.99925
rxn00474_c0	999.9995
rxn01842_c0	1000.001
rxn03783_c0	999.9995
rxn00751_c0	999.9995
rxn04787_c0	1000.0005
rxn00941_c0	999.999826
rxn03877_c0	1000.001
rxn00797_c0	999.9995
rxn06077_c0	999.9995
rxn00938_c0	999.999663
rxn00458_c0	1000.001
rxn04970_c0	1000.0005
rxn00469_c0	999.99975
rxn00160_c0	999.99975
rxn00265_c0	1000.0005
rxn00726_c0	1000.0005
rxn01025_c0	999.999668
rxn00575_c0	1000.0005
rxn09910_c0	1000.001
rxn01293_c0	999.9995
rxn09914_c0	1000.001
rxn04988_c0	999.9995
rxn00307_c0	999.9995
rxn03652_c0	999.9995
rxn05550_c0	999.9995
rxn09932_c0	1000.001
rxn01902_c0	999.9995
rxn01302_c0	1000.0005
rxn03486_c0	1000.0005
rxn03339_c0	999.9995
rxn01537_c0	999.9995
rxn00510_c0	1000.0005
rxn11560_c0	1000.0005
rxn05294_c0	1000.000178
rxn01704_c0	999.9995
rxn02085_c0	999.9995
rxn00076_c0	999.999989
rxn02359_c0	1000.0005
rxn01361_c0	1000.0005
rxn00858_c0	1000.0005
rxn00540_c0	1000.0005
rxn01437_c0	1000.0005
rxn02860_c0	999.9995
rxn01299_c0	999.9995
rxn00489_c0	1000.0005
rxn03841_c0	999.9995
rxn00713_c0	1000.000121
rxn01648_c0	1000.0005
rxn04788_c0	1000.0005
rxn00495_c0	1000.0005
rxn01072_c0	1000.0005
rxn00703_c0	1000.0005
rxn00362_c0	999.9995
rxn12642_c0	999.9995
rxn00216_c0	999.9985
rxn01252_c0	999.9995
rxn02463_c0	999.9995
rxn12635_c0	999.9995
rxn00194_c0	1000.0005
rxn02296_c0	999.9995
rxn01360_c0	999.9995
rxn00301_c0	999.987562
rxn00720_c0	999.9995
rxn01551_c0	999.9995
rxn00763_c0	1000.0005
rxn00577_c0	999.9995
rxn13371_c0	1000.0005
rxn14383_c0	999.9995
rxn03899_c0	1000.0005
rxn05144_c0	999.934734
rxn04786_c0	1000.0005
rxn07858_c0	1000.001
rxn01893_c0	999.9995
rxn09900_c0	1000.001
rxn01823_c0	1000.0005
rxn00063_c0	999.926508
rxn10753_c0	999.9995
rxn01674_c0	1000.000379
rxn04601_c0	999.9995
rxn00605_c0	1000.0005
rxn02392_c0	999.9995
rxn01032_c0	999.9995
rxn02128_c0	999.999
rxn02518_c0	999.9995
rxn09928_c0	1000.001
rxn01662_c0	999.9995
rxn09920_c0	1000.001
rxn01191_c0	999.9995
rxn09927_c0	1000.001
rxn00347_c0	1000.0015
rxn01141_c0	999.9995
rxn00725_c0	1000.001
rxn02222_c0	999.9995
rxn00959_c0	999.9995
rxn00857_c0	999.9995
rxn01080_c0	999.9995
rxn02356_c0	999.9995
rxn00478_c0	1000.0005
rxn13377_c0	1000.0005
rxn10134_c0	999.9995
rxn00864_c0	999.9995
rxn01019_c0	999.99975
rxn02861_c0	999.9995
rxn02914_c0	999.9995
rxn02246_c0	999.9995
rxn00493_c0	1000.001
enzr349_c0	10000.00025
enzr421_c0	10000.000431
enzr463_c0	10000.0005
enzr667_c0	10000.001
enzr896_c0	10000.0005
enzr1083_c0	10000.0005
enzr1375_c0	10000.0005
enzr1635_c0	10000.001
enzr2469_c0	10000.0005
enzr2883_c0	10000.0005
enzr3001_c0	10000.0005
enzr3039_c0	10000.0005
spontr140_c0	100.00175
spontr141_c0	100.001
spontr160_c0	100.00025
spontr174_c0	100.001
spontr351_c0	100.0005
spontr353_c0	100.001
spontr363_c0	100.00025
spontr436_c0	100.00025
spontr543_c0	100.00025
spontr564_c0	100.001
spontr670_c0	100.001
spontr690_c0	100.001
spontr892_c0	100.001
spontr908_c0	100.001
spontr1071_c0	100.001
spontr1256_c0	100.0005
spontr1327_c0	100.0005
spontr1418_c0	100.0005
spontr1474_c0	100.001
spontr1507_c0	100.001
spontr1538_c0	100.001
spontr1572_c0	100.001
enzr3530_c0	10000.0005
enzr3558_c0	10000.0005
enzr3654_c0	10000.0005
enzr3834_c0	10000.0005
enzr4126_c0	10000.0005
enzr4512_c0	10000.0005
enzr4861_c0	10000.0005
enzr5229_c0	10000.0005
enzr5549_c0	10000.0005
enzr5694_c0	10000.0005
enzr7098_c0	10000.0005
enzr7685_c0	10000.0005
enzr8705_c0	10000.0005
enzr9110_c0	10000.0005
enzr9467_c0	10000.0005
enzr9492_c0	10000.0005
enzr9765_c0	10000.0005
enzr10245_c0	10000.0005
enzr10937_c0	10000.000285
enzr11091_c0	10000.0005
enzr11173_c0	10000.0005
enzr11221_c0	10000.0005
enzr11322_c0	10000.0005
enzr11908_c0	10000.0005
enzr12075_c0	10000.001
enzr12283_c0	10000.0005
enzr12545_c0	10000.0005
enzr13049_c0	10000.00025
enzr14195_c0	10000.0005
enzr14751_c0	10000.001
spontr1594_c0	100.003
spontr2136_c0	100.0005
spontr2554_c0	100.0005
spontr2830_c0	100.0005
spontr3072_c0	100.0005
spontr3481_c0	100.000518
spontr3928_c0	100.0005
spontr4053_c0	100.0005
spontr4449_c0	100.00475
spontr4512_c0	100.0005
spontr4754_c0	100.001
spontr5208_c0	100.00025
spontr5463_c0	100.001
spontr5467_c0	100.0005
spontr5546_c0	100.0005
spontr5842_c0	100.0005
spontr5974_c0	100.0005
spontr6159_c0	100.00025
spontr6357_c0	100.00025
spontr6410_c0	100.0005
spontr6455_c0	100.0005
spontr6616_c0	100.00125
spontr7103_c0	100.0005
spontr7327_c0	100.00025
spontr7345_c0	100.0005
spontr7449_c0	100.0005
enzr15130_c0	10000.0005
enzr15297_c0	10000.0005
enzr15399_c0	10000.0005
enzr15713_c0	10000.0005
enzr15906_c0	10000.0005
enzr16174_c0	10000.000285
enzr16897_c0	10000.001
enzr17235_c0	10000.001
enzr17298_c0	10000.001
enzr17939_c0	10000.0005
enzr18124_c0	10000.0005
enzr18178_c0	10000.0005
enzr18191_c0	10000.0005
enzr18443_c0	10000.0005
enzr18738_c0	10000.0005
enzr18970_c0	10000.0005
enzr19141_c0	10000.0005
enzr19459_c0	10000.0005
enzr20221_c0	10000.0005
enzr20222_c0	10000.0005
enzr21673_c0	10000.0005
enzr22052_c0	10000.0005
enzr22166_c0	10000.00025
enzr22213_c0	10000.0005
enzr22473_c0	10000.0005
enzr22482_c0	10000.0005
enzr22550_c0	10000.0005
spontr7929_c0	100.0005
spontr8070_c0	100.0005
spontr8197_c0	100.0005
spontr8414_c0	100.0005
spontr8708_c0	100.0005
spontr9051_c0	100.0005
spontr9207_c0	100.00025
spontr9414_c0	100.0005
spontr9486_c0	100.0005
spontr9535_c0	100.000326
spontr9685_c0	100.0005
spontr9895_c0	100.0005
spontr10100_c0	100.0005
spontr10240_c0	100.0005
spontr10756_c0	100.00025
spontr11064_c0	100.00075
spontr11142_c0	100.000332
spontr11350_c0	100.0005
spontr12060_c0	100.0005
spontr12153_c0	100.0005
enzr23548_c0	10000.00025
enzr23773_c0	10000.0005
enzr23984_c0	10000.0005
enzr24033_c0	10000.0005
enzr24235_c0	10000.0005
enzr24578_c0	10000.0005
enzr24849_c0	10000.0005
enzr26061_c0	10000.0005
enzr26772_c0	10000.0005
enzr27026_c0	10000.0005
enzr27451_c0	10000.0005
enzr28128_c0	10000.0005
spontr14536_c0	100.0005
spontr14766_c0	100.0005
spontr15557_c0	100.0005
enzr30667_c0	10000.0005
enzr30948_c0	10000.0005
spontr18061_c0	100.0005
spontr18170_c0	100.00025
spontr18854_c0	100.0005
enzr35298_c0	10000.00025
