## Supplementary material for "Metabolite Damage and Damage-Control in a Minimal Genome": Sup Data 5: S5E-Metabolite data.csv

metabolite	concentration
cpd00039_c0	1
cpd00051_c0	1
cpd00046_c0	1
cpd00018_c0	1
cpd00017_c0	1
cpd00003_c0	1
cpd00080_c0	1
cpd00290_c0	1
cpd00091_c0	1
cpd00089_c0	1
cpd00482_c0	1
cpd00026_c0	1
cpd00184_c0	1
cpd00249_c0	1
cpd00060_c0	1
cpd00294_c0	1
cpd00043_c0	1
cpd00207_c0	1
cpd00298_c0	1
cpd00169_c0	1
cpd00161_c0	1
cpd00206_c0	1
cpd00132_c0	1
cpd00095_c0	1
cpd00128_c0	1
cpd00299_c0	1
cpd00412_c0	1
cpd00517_c0	1
cpd00126_c0	1
cpd00092_c0	1
cpd00019_c0	1
cpd00023_c0	1
cpd00033_c0	1
cpd00235_c0	1
cpd00079_c0	1
enzc24_c0	100
enzc41_c0	100
enzc62_c0	100
enzc86_c0	100
enzc149_c0	100
cpd17655_c0	10
enzc181_c0	100
enzc188_c0	100
enzc210_c0	100
enzc324_c0	100
cpd25540_c0	10
enzc432_c0	100
enzc474_c0	100
enzc588_c0	100
cpd00851_c0	10
enzc701_c0	100
cpd00305_c0	10
enzc915_c0	100
cpd11199_c0	10
cpd00151_c0	10
enzc1209_c0	100
cpd00281_c0	10
cpd30742_c0	10
cpd00307_c0	10
enzc1268_c0	100
enzc1273_c0	100
enzc1283_c0	100
enzc1323_c0	100
enzc1459_c0	100
enzc1481_c0	100
cpd01770_c0	10
enzc1541_c0	100
cpd23079_c0	10
cpd01458_c0	10
cpd00274_c0	10
enzc1635_c0	100
enzc1652_c0	100
enzc1662_c0	100
enzc1676_c0	100
enzc1705_c0	100
enzc1728_c0	100
cpd26192_c0	10
enzc1958_c0	100
enzc2012_c0	100
enzc2067_c0	100
cpd19028_c0	10
cpd25958_c0	10
enzc2099_c0	100
enzc2252_c0	100
enzc2254_c0	100
enzc2290_c0	100
enzc2381_c0	100
enzc2442_c0	100
cpd01755_c0	10
enzc2500_c0	100
enzc2514_c0	100
enzc2539_c0	100
cpd26373_c0	10
cpd01764_c0	10
spontc85_c0	100
cpd00771_c0	10
cpd24585_c0	10
spontc254_c0	100
cpd09352_c0	10
cpd01251_c0	10
spontc395_c0	100
cpd00227_c0	10
spontc442_c0	100
cpd00226_c0	10
spontc480_c0	100
spontc481_c0	100
spontc527_c0	100
spontc550_c0	100
spontc606_c0	100
spontc630_c0	100
spontc738_c0	100
spontc899_c0	100
cpd19002_c0	10
spontc1004_c0	100
spontc1009_c0	100
spontc1020_c0	100
spontc1133_c0	100
spontc1149_c0	100
spontc1227_c0	100
cpd00756_c0	10
enzc5660_c0	100
cpd00147_c0	10
enzc6388_c0	100
cpd15140_c0	10
enzc7527_c0	100
enzc7776_c0	100
cpd19182_c0	10
enzc10521_c0	100
enzc11783_c0	100
enzc11923_c0	100
cpd30746_c0	10
enzc14254_c0	100
cpd30743_c0	10
enzc18490_c0	100
enzc19795_c0	100
enzc20772_c0	100
enzc21312_c0	100
enzc21706_c0	100
cpd19025_c0	10
cpd01400_c0	10
enzc25627_c0	100
enzc27838_c0	100
cpd00464_c0	10
enzc31246_c0	100
enzc31756_c0	100
enzc32146_c0	100
enzc33155_c0	100
enzc33914_c0	100
enzc34087_c0	100
cpd03056_c0	10
cpd15139_c0	10
enzc41367_c0	100
enzc43186_c0	100
enzc44905_c0	100
cpd02636_c0	10
enzc46122_c0	100
enzc49455_c0	100
enzc50799_c0	100
cpd15143_c0	10
cpd00762_c0	10
cpd00210_c0	10
cpd19021_c0	10
cpd15142_c0	10
enzc56862_c0	100
cpd02131_c0	10
cpd00342_c0	10
cpd00572_c0	10
enzc59650_c0	100
enzc60510_c0	100
enzc60617_c0	100
cpd27249_c0	10
enzc61599_c0	100
enzc62617_c0	100
enzc64503_c0	100
cpd00263_c0	10
cpd00548_c0	10
enzc67158_c0	100
cpd05401_c0	10
enzc68313_c0	100
enzc68379_c0	100
enzc69870_c0	100
cpd00253_c0	10
enzc71317_c0	100
cpd15141_c0	10
enzc76407_c0	100
enzc76888_c0	100
enzc78342_c0	100
cpd01183_c0	10
cpd02437_c0	10
cpd19007_c0	10
enzc81848_c0	100
enzc83825_c0	100
enzc84388_c0	100
enzc85329_c0	100
enzc88906_c0	100
enzc90856_c0	100
enzc93196_c0	100
cpd30745_c0	10
cpd27177_c0	10
spontc2436_c0	100
spontc3347_c0	100
cpd01003_c0	10
cpd27874_c0	10
spontc5442_c0	100
spontc6149_c0	100
spontc6272_c0	100
cpd00133_c0	10
spontc8282_c0	100
spontc10586_c0	100
spontc10635_c0	100
spontc11218_c0	100
spontc11540_c0	100
cpd19181_c0	10
spontc12033_c0	100
spontc13310_c0	100
spontc15938_c0	100
spontc16837_c0	100
spontc17384_c0	100
spontc19643_c0	100
spontc20632_c0	100
spontc21691_c0	100
spontc21923_c0	100
spontc22286_c0	100
cpd30741_c0	10
spontc22537_c0	100
spontc23365_c0	100
cpd03709_c0	10
enzc99063_c0	100
enzc126555_c0	100
enzc163546_c0	100
enzc169682_c0	100
enzc177786_c0	100
enzc191060_c0	100
enzc205200_c0	100
enzc205990_c0	100
enzc216915_c0	100
enzc218613_c0	100
enzc230666_c0	100
cpd04180_c0	10
cpd00448_c0	10
enzc269173_c0	100
enzc277184_c0	100
enzc279505_c0	100
enzc282843_c0	100
enzc305047_c0	100
enzc338957_c0	100
enzc374817_c0	100
spontc53914_c0	100
spontc103598_c0	100
spontc113322_c0	100
spontc115414_c0	100
spontc119902_c0	100
cpd27040_c0	10
enzc429062_c0	100
enzc488559_c0	100
enzc504514_c0	100
enzc587398_c0	100
cpd00246_c0	10
enzc657288_c0	100
enzc678526_c0	100
enzc679190_c0	100
enzc920788_c0	100
cpd00381_c0	10
enzc1542312_c0	100
cpd01908_c0	10
cpd03704_c0	10
cpd00517;cpd12185_c0	10
cpd25322_c0	10
cpd26605_c0	10
cpd00577_c0	10
cpd00114_c0	10
cpd00832_c0	10
cpd26610_c0	10
cpd09075_c0	10
cpd00009_c0	1
cpd03783_c0	10
cpd00811_c0	10
cpd25193_c0	10
cpd20918_c0	10
cpd00738_c0	10
cpd02889_c0	10
cpd09665_c0	10
cpd01440_c0	10
cpd26615_c0	10
cpd06708_c0	10
cpd00581_c0	10
cpd02434_c0	10
cpd00758_c0	10
cpd01637_c0	10
cpd00101_c0	1
cpd00386_c0	10
cpd01059_c0	10
cpd00122_c0	10
cpd00076_c0	10
cpd02526_c0	10
cpd16342_c0	10
cpd19181;cpd00041_c0	10
cpd01524_c0	10
cpd03534_c0	10
cpd01758_c0	10
cpd00697_c0	10
cpd05193_c0	10
cpd01727_c0	10
cpd08304_c0	10
cpd00585_c0	10
cpd00250_c0	10
cpd11591_c0	10
cpd05192_c0	10
cpd00457_c0	10
cpd00379_c0	10
cpd00137_c0	10
cpd01756_c0	10
cpd01318_c0	10
cpd01774_c0	10
cpd00136_c0	10
cpd01031;cpd29573_c0	10
cpd00395_c0	10
cpd02218_c0	10
cpd00438_c0	1
cpd03779_c0	10
cpd03320_c0	10
cpd00703_c0	10
cpd00035_c0	1
cpd00162_c0	10
cpd15024_c0	10
cpd00064_c0	10
cpd01293_c0	10
cpd09878_c0	10
cpd02232_c0	10
cpd01889_c0	10
cpd25630_c0	10
cpd01617_c0	10
cpd01921_c0	10
cpd01182_c0	10
cpd25440_c0	10
cpd00337_c0	10
cpd21079_c0	10
cpd01319_c0	10
cpd01928_c0	10
cpd00164_c0	10
cpd03480_c0	10
cpd00424_c0	10
cpd00232_c0	10
cpd00310_c0	10
cpd03134_c0	10
cpd00065_c0	1
cpd00322_c0	1
cpd00121_c0	10
cpd03325_c0	10
cpd00367_c0	1
cpd03727_c0	10
cpd15593_c0	10
cpd00119_c0	1
cpd01138_c0	10
cpd01747_c0	10
cpd00054_c0	1
cpd00794_c0	10
cpd04102_c0	10
cpd23857_c0	10
cpd00098_c0	10
cpd00523_c0	10
cpd01647_c0	10
cpd15551_c0	10
cpd01914_c0	10
cpd00351_c0	10
cpd15605_c0	10
cpd00053_c0	1
cpd00443_c0	10
cpd00152_c0	10
cpd00749_c0	10
cpd01355_c0	10
cpd03454_c0	10
cpd15633_c0	10
cpd00118_c0	10
cpd00247_c0	10
cpd00540_c0	10
cpd00507_c0	10
cpd00277_c0	1
cpd00275_c0	10
cpd00066_c0	1
cpd15639_c0	10
cpd00107_c0	1
cpd23855_c0	10
cpd02305_c0	10
cpd00036_c0	10
cpd00156_c0	1
cpd00654_c0	1
cpd15625_c0	10
cpd00069_c0	1
cpd15606_c0	10
cpd15590_c0	10
cpd15630_c0	10
cpd15624_c0	10
cpd00731_c0	10
cpd24418_c0	10
cpd15132_c0	10
cpd00311_c0	1
cpd15587_c0	10
cpd15236_c0	10
cpd15612_c0	10
cpd01155_c0	10
cpd01391_c0	10
cpd11584_c0	10
cpd03314_c0	10
cpd03627_c0	10
cpd01754_c0	10
cpd15628_c0	10
cpd00889_c0	10
cpd15591_c0	10
cpd00217_c0	10
cpd03133_c0	10
cpd00129_c0	1
cpd03837_c0	10
cpd15635_c0	10
cpd00218_c0	1
cpd00138_c0	10
cpd03456_c0	10
